# Single cell analysis of neonatal naïve CD8α^+^ T cells reveals novel subsets bridging the innate-adaptive spectrum

**DOI:** 10.64898/2026.03.05.706693

**Authors:** Adam Geber, Brandon Groff, Jordan McMurry, Nathan Laniewski, Adam Tyrlik, Connor Kean, Ruoqiao Wang, Darline Castro-Melendez, Janiret Narvaez-Miranda, Natalie Vance, Gloria Pryhuber, Timothy Mosmann, Brian D. Rudd, Juilee Thakar, David J. Topham, Andrew Grimson, Kristin Scheible

## Abstract

There is growing evidence that neonates harbor innate-like CD8a^+^ T cell subsets that contribute to both protection and hyper-inflammatory states. It remains unclear, however, where these innate-like features are found among the many conventional and unconventional T cell populations that can upregulate the CD8 receptor. Further delineation of these unique populations and functions, with a focus on CD8ab co-expression, will enable studies that seek to understand the unique immune features in conventional T cell populations that are present during fetal and early postnatal life. We used cord blood from infants across the full viable gestational age range to examine phenotypic and transcriptional heterogeneity, with a particular focus on the naïve T cell pool. We report a set of fetally-derived and innate-like naïve CD8αβ^+^ T cells (‘FITs’) that are marked by their KLRG1^+^CD161^+^ phenotype, unique transcriptomic features and which are sparsely detected in adult peripheral blood. Additionally, using T cell receptor repertoire profiling, we can distinguish FITs from well-described and semi-invariant unconventional T cell populations such as mucosa-associated invariant T cells. Our delineation of FITs’ unique features will enable future investigation into their ontogeny and tissue distribution, and ultimately their role in immune-related outcomes in preterm infants.
