## Supplemental Tables for "Single cell analysis of neonatal naïve CD8α^+^ T cells reveals novel subsets bridging the innate-adaptive spectrum"

### Sheet: Table S1
SampleID	FullSubjectID	ShortSubjectID	StimType	GestationalAge	SampleType	Sex	Batch	SortingDayDate	SortingDayOrder	TotalSeqCHashing	Barcode
CB2925_stim	CB-P7-2925	CB2925	stim	23.14	CBMC	female	2	2024-12-11	2	C0251	GTCAACTCTTTAGCG
CB2925_unstim	CB-P7-2925	CB2925	unstim	23.14	CBMC	female	2	2024-12-11	2	C0255	AAGTATCGTTTCGCA
CB4854_stim	CB-P7-4854	CB4854	stim	24.86	CBMC	male	1	2024-12-09	1	C0253	TTCCGCCTCTCTTTG
CB4854_unstim	CB-P7-4854	CB4854	unstim	24.86	CBMC	male	1	2024-12-09	1	C0257	TGTCTTTCCTGCCAG
CB2239_stim	CB-P7-2239	CB2239	stim	27.57	CBMC	male	3	2024-12-11	2	C0251	GTCAACTCTTTAGCG
CB2239_unstim	CB-P7-2239	CB2239	unstim	27.57	CBMC	male	3	2024-12-11	2	C0255	AAGTATCGTTTCGCA
CB4357_stim	CB-P7-4357	CB4357	stim	27.71	CBMC	male	4	2024-12-12	3	C0251	GTCAACTCTTTAGCG
CB4357_unstim	CB-P7-4357	CB4357	unstim	27.71	CBMC	male	4	2024-12-12	3	C0255	AAGTATCGTTTCGCA
CB2572_stim	CB-P7-2572	CB2572	stim	28.29	CBMC	female	5	2024-12-12	3	C0251	GTCAACTCTTTAGCG
CB2572_unstim	CB-P7-2572	CB2572	unstim	28.29	CBMC	female	5	2024-12-12	3	C0255	AAGTATCGTTTCGCA
CB4796_stim	CB-P7-4796	CB4796	stim	28.43	CBMC	female	2	2024-12-11	2	C0252	TGATGGCCTATTGGG
CB4796_unstim	CB-P7-4796	CB4796	unstim	28.43	CBMC	female	2	2024-12-11	2	C0256	GGTTGCCAGATGTCA
CB3860_stim	CB-P7-3860	CB3860	stim	28.43	CBMC	male	1	2024-12-09	1	C0252	TGATGGCCTATTGGG
CB3860_unstim	CB-P7-3860	CB3860	unstim	28.43	CBMC	male	1	2024-12-09	1	C0256	GGTTGCCAGATGTCA
CB3339_stim	CB-P7-3339	CB3339	stim	29	CBMC	female	3	2024-12-11	2	C0252	TGATGGCCTATTGGG
CB3339_unstim	CB-P7-3339	CB3339	unstim	29	CBMC	female	3	2024-12-11	2	C0256	GGTTGCCAGATGTCA
CB63_stim	CB-P7-63	CB63	stim	30.57	CBMC	male	4	2024-12-12	3	C0252	TGATGGCCTATTGGG
CB63_unstim	CB-P7-63	CB63	unstim	30.57	CBMC	male	4	2024-12-12	3	C0256	GGTTGCCAGATGTCA
CB717_stim	CB-P7-717	CB717	stim	32.86	CBMC	male	5	2024-12-12	3	C0252	TGATGGCCTATTGGG
CB717_unstim	CB-P7-717	CB717	unstim	32.86	CBMC	male	5	2024-12-12	3	C0256	GGTTGCCAGATGTCA
CB767_stim	CB-P7-767	CB767	stim	32.71	CBMC	female	2	2024-12-11	2	C0253	TTCCGCCTCTCTTTG
CB767_unstim	CB-P7-767	CB767	unstim	32.71	CBMC	female	2	2024-12-11	2	C0257	TGTCTTTCCTGCCAG
CB07_stim	CB-P7-07	CB07	stim	34	CBMC	female	1	2024-12-09	1	C0251	GTCAACTCTTTAGCG
CB07_unstim	CB-P7-07	CB07	unstim	34	CBMC	female	1	2024-12-09	1	C0255	AAGTATCGTTTCGCA
CB88_stim	CB-P7-88	CB88	stim	36	CBMC	male	3	2024-12-11	2	C0253	TTCCGCCTCTCTTTG
CB88_unstim	CB-P7-88	CB88	unstim	36	CBMC	male	3	2024-12-11	2	C0257	TGTCTTTCCTGCCAG
CB671_stim	CB-P7-671	CB671	stim	37	CBMC	female	4	2024-12-12	3	C0253	TTCCGCCTCTCTTTG
CB671_unstim	CB-P7-671	CB671	unstim	37	CBMC	female	4	2024-12-12	3	C0257	TGTCTTTCCTGCCAG
CB1271_stim	CB-P9-1271	CB1271	stim	39	CBMC	female	5	2024-12-12	3	C0253	TTCCGCCTCTCTTTG
CB1271_unstim	CB-P9-1271	CB1271	unstim	39	CBMC	female	5	2024-12-12	3	C0257	TGTCTTTCCTGCCAG
CB1250_stim	CB-P9-1250	CB1250	stim	39.57	CBMC	male	2	2024-12-11	2	C0254	AGTAAGTTCAGCGTA
CB1250_unstim	CB-P9-1250	CB1250	unstim	39.57	CBMC	male	2	2024-12-11	2	C0258	CTCCTCTGCAATTAC
HD173_stim	HD0173	HD173	stim	23y	PBMC	female	1	2024-12-09	1	C0254	AGTAAGTTCAGCGTA
HD173_unstim	HD0173	HD173	unstim	23y	PBMC	female	1	2024-12-09	1	C0258	CTCCTCTGCAATTAC
HD216_stim	HD0216	HD216	stim	46y	PBMC	female	3	2024-12-11	2	C0254	AGTAAGTTCAGCGTA
HD216_unstim	HD0216	HD216	unstim	46y	PBMC	female	3	2024-12-11	2	C0258	CTCCTCTGCAATTAC
HD198_stim	HD0198	HD198	stim	38y	PBMC	unknown	4	2024-12-12	3	C0254	AGTAAGTTCAGCGTA
HD198_unstim	HD0198	HD198	unstim	38y	PBMC	unknown	4	2024-12-12	3	C0258	CTCCTCTGCAATTAC
HD194_stim	HD0194	HD194	stim	27	PBMC	unknown	5	2024-12-12	3	C0254	AGTAAGTTCAGCGTA
HD194_unstim	HD0194	HD194	unstim	27	PBMC	unknown	5	2024-12-12	3	C0258	CTCCTCTGCAATTAC

### Sheet: Table S2
Target/Reagent	Conjugate	Clone	Compartment	Volume per test	Vendor	Catalog #
CD45RA	BUV395	5H9	E	1	BD Biosciences	740315
N/A	LIVE/DEAD Blue	N/A	N/A	1:200	Thermo Fisher Scientific	L34962
CX3CR1	BUV496	SK3	E	2	BD Biosciences	612936
CD161	BUV563	HP-3G10	E	1	BD Biosciences	749223
TCRVa7.2	BUV615	OF-5A12	E	1	BD Biosciences	751162
IFNg	BUV737	4S.B3	I	1	BD Biosciences	612845
KLRG1	BUV661	Z7-205.rMAb	E	1	BD Biosciences	753693
ITGAE	BUV805	Ber-ACT8	E	0.5	BD Biosciences	748501
CCR7	BV421	G043H7	E	1	BioLegend	353208
Ki-67	eFluor 450	SolA15	I	1	Thermo Fisher Scientific	48-5698-82
CD3	BV510	UCHT1	I	1	BioLegend	300448
CD45RO	BV570	5H9	E	0.5	BioLegend	304226
CD8b	Super Bright 702	SIDI8BEEE	E	1	Thermo Fisher Scientific	67-5273-42
TNF	BV570	MAb11	I	1	BD Biosciences	566359
CD56	BV785	5.1H11	E	1	BioLegend	362550
CD8a	cFluor B532	SK1	E	1	Cytek	R7-20123
CD4	AF532	SK3	E	1	Thermo Fisher Scientific	58-0047-42
TCF1	R718	S33-966	E	1	BD Biosciences	567587
CD69	RB780	FN50	I	1	BD Biosciences	568755
PE	MR1:5-OP-RU tetramer	N/A	E	1:500	NIH Yerkes Core	N/A
IL-8	PE-CF594	G265-8	I	1	BD Biosciences	563531
IL18R1	PE-Cy7	H44	E	2	BioLegend	313812
TCRgd	APC	B1	E	2	BD Biosciences	555718
PLZF	Alexa Fluor 647	IRF4.3E4	N	1	BioLegend	646408
CD27	APC-H7	APC-H7	E	1	BD Biosciences	560222

### Sheet: Table S3
DNA_ID	Description	Shortname	Clone	Barcode	Ensemble ID	Gene name	Molecular class	Annotation benefit	Staining Conc. (μg/mL)	Notes
C0034	anti-human CD3	CD3	UCHT1	CTCATTGTAACTCCT	ENSG00000167286	CD3D	TCR component	T+	0.25	reports of acceptable self-compatibility
C0046	anti-human CD8	CD8	SK1	GCGCAACTTGATGAT	ENSG00000153563	CD8A	coreceptor	T subtype	0.25	compatible with RPA-T8 clone
C0063	anti-human CD45RA	CD45RA	HI100	TCAATCCTTCCGCTT	ENSG00000081237	PTPRC	surface receptor	antigen experience	0.5
C0047	anti-human CD56	CD56	5.1H11	TCCTTTCCTGATAGG	ENSG00000149294	NCAM1	adhesion	NKT+	1	reports of incompatibility with identical clone
C0072	anti-human CD4	CD45RA	RPA-T4	TGTTCCCGCTCAACT	ENSG00000010610	CD4	coreceptor	T subtype	0.25	compatible with SK3 clone
C0087	anti-human CD45RO	CD45RO	UCHL1	CTCCGAATCATGTTG	ENSG00000081237	PTPRC	surface receptor	antigen experience	0.5
C0088	anti-human CD279 (PD-1)	CD279	EH12.2H7	ACAGCGCCGTATTTA	ENSG00000188389	PDCD1	coreceptor	inhibitory	0.25
C0101	anti-human CD335 (NKp46)	CD335	900	ACAATTTGAACAGCG	ENSG00000189430	NCR1	cytotoxicity receptor	NK-specific	1
C0124	anti-human CD31	CD31	WM59	ACCTTTATGCCACGG	ENSG00000261371	PECAM1	adhesion	RTE, ?	1
C0138	anti-human CD5	CD56	UCHT2	CATTAACGGGATGCC	ENSG00000110448	CD5	surface receptor	self-reactivity	0.25
C0139	anti-human TCR γ/δ Antibody	TCRgd	B1	CTTCCGATTCATTCA	N/A	N/A	TCR component	γδΤ+	0.25	no reports of self-compatibility
C0140	anti-human CD183 (CXCR3)	CD183	G025H7	GCGATGGTAGATTAT	ENSG00000186810	CXCR3	chemokine receptor	homing potential	0.25
C0141	anti-human CD195 (CCR5)	CD195	J418F1	CCAAAGTAAGAGCCA	ENSG00000160791	CCR5	chemokine receptor	activation	1
C0145	anti-human CD103 (Integrin αE)	CD103	Ber-ACT8	GACCTCATTGTGAAT	ENSG00000083457	ITGAE	integrin	homing potential	1
C0146	anti-human CD69	CD69	FN50	GTCTCTTGGCTTAAA	ENSG00000110848	CD69	C-lectin receptor	activation	1
C0147	anti-human CD62L	CD62L	DREG-56	GTCCCTGCAACTTGA	ENSG00000188404	SELL	selectin	lymphoid homing	0.25
C0148	anti-human CD197 (CCR7)	CD197	G043H7	AGTTCAGTCAACCGA	ENSG00000126353	CCR7	chemokine receptor	lymphoid homing	0.25
C0149	anti-human CD161	CD161	HP-3G10	GTACGCAGTCCTTCT	ENSG00000111796	KLRB1	KLR family	innate-like	1	no reports of self-compatibility
C0153	anti-human KLRG1 (MAFA)	KLRG1	SA231A2	CTTATTTCCTGCCCT	ENSG00000139187	KLRG1	KLR family	effector	1	no reports of compatibility with Z7
C0154	anti-human CD27	CD27	O323	GCACTCCTGCATGTA	ENSG00000139193	CD27	coreceptor	T subtype	1
C0165	anti-human CD314 (NKG2D)	CD314	1D11	CGTGTTTGTTCCTCA	ENSG00000213809	KLRK1	KLR family	activation	1
C0168	anti-human CD57 Recombinant	CD57	QA17A04	AACTCCCTATGGAGG	ENSG00000109956	B3GAT1	glycosyltransferase	terminal differentiation	1
C0179	anti-human CX3CR1	CX3CR1	K0124E1	AGTATCGTCTCTGGG	ENSG00000168329	CX3CR1	chemokine receptor	TEM identification	1
C0224	anti-human TCR α/β	TCRab	IP26	CGTAACGTAGAGCGA	N/A	N/A	TCR component	conv T	0.25
C0246	anti-human CD122 (IL-2Rβ)	CD122	TU27	TCATTTCCTCCGATT	ENSG00000100385	IL2RB	cytokine receptor	memory	1
C0355	anti-human CD137 (4-1BB)	CD137	4B4-1	CAGTAAGTTCGGGAC	ENSG00000049249	TNFRSF9	TNFRSF	activation	1
C0386	anti-human CD28	CD28	CD28.2	TGAGAACGACCCTAA	ENSG00000178562	CD28	costimulatory coreceptor	activation potential	1
C0389	anti-human CD38	CD38	HIT2	TGTACCCGCTTGTGA	ENSG00000004468	CD38	ectonuclease	RTE, ?	1
C0390	anti-human CD127 (IL-7Rα)	CD127	A019D5	GTGTGTTGTCCTATG	ENSG00000168685	IL7R	cytokine receptor	memory	1
C0396	anti-human CD26	CD26	BA5b	GGTGGCTAGATAATG	ENSG00000197635	DPP4		activation	1	CB enrichment per Billiet et al. (2024)
C0420	anti-human CD158 (KIR2DL1/S1/S3/S5)	CD158	HP-MA4	TATCAACCAACGCTT	ENSG00000125498	KIR2DL1	KIR family	NK/NKT/? subsets	1	CD158a
C0575	anti-human CD49a	CD49a	TS2/7	ACTGATGGACTCAGA	ENSG00000213949	ITGA1	integrin	homing potential	1
C0576	anti-human CD49d	CD49d	9F10	CCATTCAACTTCCGG	ENSG00000115232	ITGA4	integrin	homing potential	1
C0581	anti-human TCR Vα7.2	TCRVa7.2	3C10	TACGAGCAGTATTCA	N/A	N/A	TCR	MAIT+	1	incompatible with OF-5A12
C0582	anti-human TCR Vδ2	TCRVd2	B6	TCAGTCAGATGGTAT	N/A	N/A	TCR	γδΤ+	1
C0583	anti-human TCR Vγ9	TCRVg9	B3	AAGTGATGGTATCTG	N/A	N/A	TCR	γδΤ+	1
C0867	anti-human CD94	CD94	DX22	CTTTCCGGTCCTACA	ENSG00000134539	KLRD1	KLR family	inhibitory	1
C0862	anti-human CD218a (IL-18Rα)	CD218a	H44	TTGTTGTATCCGATC	ENSG00000115604	CD218a	cytokine receptor	bystander activation potential	1
C0592	anti-human CD158b/j	CD158bj	DX27	GACCCGTAGTTTGAT	N/A	CD158b	KIR family	virtual memory?	1
C0090	Mouse IgG1, K isotype control	IgG1K_isotype	MOPC-21	GCCGGACGACATTAA	N/A	N/A	isotype control	background	1
C0091	Mouse IgG2a, K isotype control	IgG2aK_isotype	MOPC-173	CTCCTACCTAAACTG	N/A	N/A	isotype control	background	1
C0092	Mouse IgG2b, K isotype control	IgG2bK_isotype	MPC-11	ATATGTATCACGCGA	N/A	N/A	isotype control	background	1
N/A	MR1 dCODE Dextramer (PE)	MR1	N/A	TGCAGTGGTTATACA	N/A	N/A	MHC-like	functional profiling	N/A	Immudex Dextramer
N/A	CD1d dCODE Dextramer (BV421)	CD1d	N/A	GCGCGAAGTGACCAC	N/A	N/A	MHC-like	functional profiling	N/A	Immudex Dextramer

### Sheet: Table S4
Target/Reagent	Conjugate	Clone	Annotation	Volume per test (uL)	Vendor	Catalog #
CD3	BV510	UCHT1	Canonical T cell marker	1	BioLegend	300448
CD4	BUV496	SK3	Canonical T cell marker	1	Cytek
CD8a	BUV395	RPA-T8	Canonical T cell marker	1	BD Biosciences	563795
yd	APC	B1(.1)	UTC marker	2	BD Biosciences
KLRG1	BUV661	Z7-205.rMAb	Effector (memory) marker	1	BD Biosciences	753693
CD161	BV786	DX12	Innate-type marker	1	BD Biosciences	744096
CD56	RB744	5.1H11	NK, activated T cell marker	1	BD Biosciences	758186
TCR Va7.2	PE/Dazzle 594	3C10	UTC marker	1	BioLegend	351730
MAIT tetramer	PE	N/A	UTC marker	N/A	Immudex	ZA08004DXG
NKT tetramer	BV421	N/A	UTC marker	N/A	Immudex	CSS005
